# The landscape of mouse epididymal cells defined by the single-cell RNA-Seq

**DOI:** 10.1101/2020.01.05.895052

**Authors:** Jianwu Shi, Mengmeng Sang, Gangcai Xie, Hao Chen

**Affiliations:** Institute of Reproductive Medicine, Medical School of Nantong University, Nantong, PR China

**Keywords:** Epididymis, scRNA-seq, Principal cell sub-populations

## Abstract

Spermatozoa acquire their fertilizing ability and forward motility properties during epididymal transit. Although lots of attempts elucidating the functions of different cell types in epididymis, the composition of epididymal tubal and cell types are still largely unknown. Using single-cell RNA sequence, we analyzed the cell constitutions and their gene expression profiles of adult epididymis derived from caput, corpus and cauda epididymis with a total of 12,597 cells. This allowed us to elucidate the full range of gene expression changes during epididymis and derive region-specific gene expression signatures along the epididymis. A total of 7 cell populations were identified with all known constituent cells of mouse epididymis, as well as two novel cell types. Our analyses revealed a segment to segment variation of the same cell type in the three different part of epididymis and generated a reference dataset of epididymal cell gene expression. Focused analyses uncovered nine subtypes of principal cell. Two subtypes of principal cell, c0.3 and c.6 respectively, in our results supported with previous finding that they mainly located in the caput of mouse epididymis and play important roles during sperm maturation. We also showed unique gene expression signatures of each cell population and key pathways that may concert epididymal epithelial cell-sperm interactions. Overall, our single-cell RNA seq datasets of epididymis provide a comprehensive potential cell types and information-rich resource for the studies of epididymal composition, epididymal microenvironment regulation by the specific cell type, or contraceptive development, as well as a gene expression roadmap to be emulated in efforts to achieve sperm maturation regulation in the epididymis.
