## Supplementary material for "The landscape of mouse epididymal cells defined by the single-cell RNA-Seq": Table S3

### Sheet: Regionally different TFs
Cluster	genes	caput	cauda	corpus	MRED
c0.2	Enpp2	8.08145	-2.23529	-1.51212	10.3167
c0.3	Smarca1	-0.64393	5.50444	-0.346404	6.14837
c0.8	Enpp2	2.0341	-3.74146	-3.22255	5.77556
c0.8	Maf	-0.472456	4.2135	-0.363557	4.68596
c0.5	Enpp2	1.44694	-2.72644	-1.99656	4.17338
c0.6	Bmyc	3.22504	-0.758644	-0.457261	3.98369
c0.8	Fos	-1.31251	2.47437	-1.09975	3.78688
c0.8	Aebp1	-0.603129	3.05043	-0.6211	3.67153
c0.6	Enpp2	1.97044	-1.66799	-0.927423	3.63843
c0.5	Smarca1	-0.742888	2.83606	-0.184079	3.57895
c0.2	Bmyc	2.45331	-1.12514	-1.01374	3.57846
c0.8	Ebf1	-0.132715	3.43013	0.166515	3.56285
c0.7	Aebp1	1.39562	3.08746	-0.471116	3.55858
c0.0	Enpp2	1.75096	-1.77324	-1.20198	3.5242
c0.0	Aebp1	-0.22865	3.25382	-0.131996	3.48247
c0.2	Hoxa10	0.0298504	3.26672	-0.165438	3.43215
c0.8	Klf2	-0.639039	2.72864	-0.179127	3.36768
c0.7	Foxj1	3.24921	-0.0825075	-0.106693	3.35591
c0.0	Klf4	-0.215766	3.10587	-0.128349	3.32164
c0.1	Smarca1	-0.51068	2.75596	0.266606	3.26664
c0.6	Mef2c	-0.129739	3.01509	-0.191661	3.20675
c0.8	Fosb	-0.661698	2.54476	-0.338121	3.20646
c0.7	Lrrc6	3.03174	-0.0853037	-0.107731	3.13947
c0.7	Esr1	2.89327	-0.166437	-0.221587	3.11486
c0.0	Maf	-0.299272	2.7284	-0.0444005	3.02768
c0.5	Bmyc	1.41458	-1.53989	-1.35118	2.95447
c0.2	Wt1	-0.0705204	2.76889	-0.0577029	2.83941
c0.7	Ppp1r1b	2.69802	-0.123054	0.053073	2.82108
c0.8	Bmyc	0.750592	-2.05713	-2.05052	2.80773
c0.6	Arntl	-0.0473832	-0.10615	2.69219	2.79834
c0.8	Gas7	-0.117237	2.61604	-0.146405	2.76244
c0.0	Fos	0.314543	2.77412	0.0414879	2.73263
c0.8	Gata2	-0.284473	2.40366	-0.287643	2.6913
c0.7	Fank1	2.56179	-0.104225	-0.0237034	2.66601
c0.8	Klf4	-0.578779	2.08043	-0.485597	2.65921
c0.2	Egr1	-0.894274	1.72109	-0.914335	2.63542
c0.8	Klf13	-0.19292	2.43799	0.0197769	2.63091
c0.2	Klf4	-0.704096	1.90289	0.018119	2.60699
c0.8	Hmgb2	5.03293	7.21041	7.60966	2.57673
c0.8	Fli1	-0.0348713	2.51176	-0.0455624	2.55732
c0.8	Prrx2	-0.0465342	2.4877	-0.0619733	2.54968
c0.2	Aebp1	-0.626617	1.90494	-0.494778	2.53156
c0.2	Ldb1	-0.137608	2.34575	-0.131158	2.48335
c0.2	Gata2	-0.279786	2.1838	-0.229252	2.46359
c0.3	Aes	-0.443346	1.98871	-0.150838	2.43206
c0.2	Maf	-0.386028	1.8465	-0.583674	2.43017
c0.8	Nr4a1	-0.286894	1.76471	-0.645617	2.41033
c0.7	Klf2	0.473367	2.86586	1.30433	2.3925
c0.2	Fos	-1.01616	1.29863	-1.0687	2.36734
c0.6	Maf	-0.322865	1.68369	-0.670355	2.35405
c0.8	Nfic	0.17835	2.22907	-0.109314	2.33838
c0.5	Nupr1	2.08399	-0.25425	0.436881	2.33824
c0.3	Gata2	-0.279602	2.04896	-0.226349	2.32856
c0.2	Ankfy1	-0.0958019	2.19406	-0.125934	2.31999
c0.6	Pawr	-0.20015	-0.25792	2.05445	2.31237
c0.8	Nr4a3	-0.0569473	2.18871	-0.0963139	2.28503
c0.8	Egr1	-1.0261	1.25698	-0.404074	2.28309
c0.6	Mcm8	-0.0980024	-0.0911521	2.1809	2.27891
c0.6	Cited1	-0.218395	1.82822	-0.43931	2.26753
c0.2	Nfia	-0.48555	1.76713	0.132724	2.25268
c0.6	Hdac5	-0.119542	2.12376	0.27866	2.2433
c0.8	Atf3	-0.851559	1.38144	-0.812159	2.233
c0.1	Bmyc	0.825344	-1.16626	-1.38508	2.21043
c0.8	Meis1	-0.125231	2.067	-0.124994	2.19223
c0.7	Klf4	0.162983	2.34859	0.377806	2.18561
c0.8	Tcf4	0.00511164	1.89605	-0.272432	2.16848
c0.7	Lhx1	2.05757	-0.0828253	-0.107243	2.16482
c0.4	Enpp2	3.15648	0.997729	1.43613	2.15875
c0.2	Carhsp1	-0.226288	1.89011	-0.267512	2.15762
c0.7	Sox9	1.75416	0.141937	-0.403426	2.15759
c0.5	Foxi1	2.78663	0.633077	0.822202	2.15356
c0.8	Foxp1	-0.175342	1.97721	-0.035581	2.15255
c0.2	Mafb	-0.201009	1.9362	0.0839599	2.13721
c0.6	Pou2f1	-0.0077738	-0.140259	1.99395	2.13421
c0.6	Zfp39	0.0130318	2.05104	-0.0767397	2.12778
c0.8	Hcls1	0.0366218	1.97639	-0.144383	2.12078
c0.8	Zfp36	-0.665372	1.449	-0.620392	2.11438
c0.6	Aebp1	-0.657545	1.45601	0.0644017	2.11356
c0.8	Jun	-0.777962	0.962767	-1.14278	2.10555
c0.0	Egr1	-0.213489	1.84165	-0.170866	2.05514
c0.7	Jun	3.03033	2.2355	0.987098	2.04323
c0.8	Ldb2	0.0575436	1.88076	-0.15862	2.03938
c0.8	Creb3l1	-0.202824	1.77535	-0.247551	2.0229
c0.8	Runx3	0.0214094	1.96679	-0.0558579	2.02265
c0.6	Smarca1	-0.562633	1.44997	0.155446	2.0126
c0.8	Gata6	-0.117392	1.87723	-0.0375252	1.99463
c0.3	Sin3b	1.26493	0.412854	2.40734	1.99449
c0.8	Siah2	-0.158092	1.83345	0.10845	1.99155
c0.7	Atf3	2.99992	4.19597	2.2072	1.98878
c0.7	Zfp36	0.482499	2.38138	0.41261	1.96877
c0.7	Myb	1.94309	-0.024161	0.0581752	1.96725
c0.7	Hoxa7	1.8175	-0.141395	0.178158	1.9589
c0.2	Nfib	0.184954	1.54407	-0.401882	1.94595
c0.2	Klf2	-0.566016	1.37499	-0.0887088	1.941
c0.4	Smarca1	-1.06387	0.866859	-0.657163	1.93073
c0.2	Nupr1	-0.51326	1.38933	-0.26533	1.90259
c0.2	Sox5	-0.0690625	1.83178	-0.0549429	1.90084
c0.2	Fosb	-0.40832	1.4871	-0.302304	1.89542
c0.2	Irf5	-0.0718195	1.7875	-0.107106	1.8946
c0.2	Nfatc2	-0.0077467	1.85185	-0.0315356	1.88339
c0.8	Hoxa10	-0.0874704	1.6077	-0.270507	1.87821
c0.7	Maf	-0.429936	1.44319	-0.265701	1.87312
c0.6	Ring1	-0.105595	-0.142096	1.72493	1.86702
c0.4	Klf4	-0.346626	0.889474	-0.971332	1.86081
c0.0	Atf3	-0.0217434	1.79576	-0.0621835	1.85794
c0.8	Glis2	-0.0936804	1.76047	-0.0747172	1.85415
c0.7	Smarca1	-0.608878	1.24135	-0.0106841	1.85023
c0.2	Sec14l2	-0.145614	0.0475251	1.70432	1.84993
c0.2	Glis2	-0.11199	1.73547	-0.0833372	1.84746
c0.3	Maged1	1.37589	-0.332085	1.51382	1.84591
c0.8	Zfp36l1	-0.215738	1.62049	0.0105983	1.83623
c0.2	Mllt3	-0.092819	1.73569	0.928293	1.82851
c0.2	Nr1d1	-0.0495414	1.74889	-0.0688731	1.81776
c0.8	Nr2f2	-0.306933	1.49762	-0.266617	1.80456
c0.2	Atf3	-1.11435	0.674374	-1.05436	1.78873
c0.2	Nr4a2	-0.123918	1.61785	-0.158742	1.7766
c0.4	Jun	1.20443	0.304878	-0.570235	1.77466
c0.0	Klf2	0.0571027	1.82408	0.11719	1.76698
c0.2	Egr3	-0.0591003	1.70297	-0.0591677	1.76214
c0.8	Hes1	-0.627388	1.09306	-0.664208	1.75727
c0.6	Klf4	-0.627469	1.1277	-0.549496	1.75517
c0.0	Zfp36	0.115769	1.60951	-0.142034	1.75154
c0.8	Ndn	-0.092421	1.64932	-0.0856827	1.74174
c0.8	Ehf	0.937724	-0.798658	0.753682	1.73638
c0.3	Tcf7	1.34795	-0.38459	0.820746	1.73254
c0.2	Hdac8	0.00624525	1.66992	-0.0608925	1.73081
c0.7	Nr4a1	1.21237	1.41174	-0.31899	1.73073
c0.0	Junb	0.249401	1.69499	-0.0212618	1.71625
c0.4	Bmyc	2.26022	0.558966	0.725702	1.70125
c0.8	Hlx	-0.0732977	1.59096	-0.10737	1.69833
c0.8	Nfix	0.347847	1.22771	-0.451796	1.6795
c0.0	Creb3l1	-0.170053	1.5042	-0.067354	1.67426
c0.2	Peg3	-0.113596	1.55318	-0.118689	1.67187
c0.8	Foxm1	0.443317	2.11341	0.864463	1.67009
c0.8	Nr3c1	-0.151318	1.45801	-0.19756	1.65557
c0.2	Nfil3	-0.076751	1.48772	-0.145586	1.6333
c0.2	Tcf21	-0.194106	1.43903	0.796989	1.63314
c0.6	Hdac6	-0.439663	0.100808	1.18403	1.62369
c0.2	Stat5b	-0.114885	-0.102699	1.50663	1.62152
c0.2	Creb3l1	-0.209116	1.36794	-0.253535	1.62147
c0.5	Aebp1	-0.407371	1.21256	-0.28087	1.61993
c0.2	Bcl3	-0.0894219	1.50565	-0.104859	1.61051
c0.2	Thra	-0.157103	1.42066	-0.188141	1.6088
c0.0	Mafb	-0.119255	1.48612	-0.0319097	1.60537
c0.4	Maf	-0.601112	0.765925	-0.838404	1.60433
c0.2	Tgfb1i1	-0.0485409	1.48061	-0.115524	1.59613
c0.6	Zfp1	-0.136473	-0.0565408	1.45706	1.59353
c0.5	Atf3	1.3665	2.18664	0.593621	1.59301
c0.2	Hoxb7	1.09889	-0.49065	-0.238468	1.58953
c0.2	Zfp592	-0.0757482	1.50093	-0.0839204	1.58485
c0.2	Cited1	-0.781795	0.80055	-0.312399	1.58234
c0.6	Notch1	0.0384513	-0.112367	1.46765	1.58001
c0.6	Wt1	-0.0695034	-0.0619989	1.50582	1.57533
c0.6	Rai1	0.0751191	-0.0782194	1.49682	1.57504
c0.6	Usp49	-0.0191574	-0.029419	1.5422	1.57162
c0.2	Pdcd11	-0.0752074	1.49418	0.197659	1.56939
c0.6	Npas3	0.00303231	-0.0210039	1.54826	1.56926
c0.2	L3mbtl2	-0.0856662	-0.11367	1.45557	1.56924
c0.6	Runx3	-0.0107564	-0.0384361	1.53056	1.569
c0.6	Klf12	-0.0080455	-0.0748455	1.49367	1.56852
c0.0	Bmyc	0.782308	-0.786111	-0.659927	1.56842
c0.6	Lsm4	-0.231787	-0.180094	1.33492	1.56671
c0.6	Spz1	-0.0528514	-0.105811	1.45798	1.56379
c0.2	Tcf12	0.0194178	0.299152	1.5816	1.56219
c0.8	Carhsp1	-0.0117499	1.54666	0.775896	1.55841
c0.2	Cebpz	0.00931046	1.19991	-0.358005	1.55791
c0.8	Nfia	0.0197333	1.57373	0.0623134	1.55399
c0.1	Jun	0.455822	-0.249034	-1.09277	1.54859
c0.1	Aes	-0.462798	1.0836	0.190356	1.5464
c0.8	Cdkn2c	0.0954962	1.63945	0.432538	1.54396
c0.6	Psmd9	-0.143941	1.39854	0.649371	1.54248
c0.8	Tgfb1i1	0.00241151	1.35692	-0.182202	1.53912
c0.7	Nr2f2	0.576313	1.35552	-0.168843	1.52437
c0.6	Nrip1	0.145616	-0.448034	1.07631	1.52434
c0.2	Klf13	-0.168019	1.3542	-0.0232287	1.52222
c0.8	Mef2c	-0.0036052	1.40301	-0.118545	1.52155
c0.0	Cebpd	0.41597	1.53138	0.0191971	1.51218
c0.6	Zfp423	0.159385	-0.0702585	1.43967	1.50993
c0.8	Hmgb3	0.290803	-0.54071	0.963194	1.5039
c0.1	Cited1	0.146766	0.990263	-0.513505	1.50377
c0.2	Lmo2	-0.124907	1.34703	-0.141667	1.48869
c0.1	Pdlim1	0.989729	0.400802	-0.49692	1.48665
c0.0	Jun	0.27044	1.22118	-0.261857	1.48304
c0.7	Fos	3.77082	3.34067	2.29027	1.48055
c0.2	Zfp131	-0.0446569	1.43474	0.841649	1.4794
c0.5	Lmo4	-0.289521	1.18688	0.218626	1.4764
c0.0	Nr4a1	-0.0116019	1.36706	-0.108083	1.47514
c0.2	Baz1b	-0.106018	1.36789	0.119001	1.47391
c0.8	Tmpo	1.1034	2.42875	0.958803	1.46995
c0.5	Fos	1.13977	1.55975	0.0923011	1.46745
c0.5	Jun	1.50083	0.477775	0.0379713	1.46286
c0.2	Hoxb8	0.327464	1.21104	-0.244197	1.45524
c0.2	Hic1	-0.0400191	1.41436	1.36114	1.45438
c0.1	Gata2	-0.200701	1.22002	-0.233586	1.45361
c0.2	Gas7	-0.16788	1.28448	1.18271	1.45236
c0.7	Creb3l1	-0.234256	1.21312	-0.152433	1.44738
c0.8	Cited2	-0.242183	1.19896	0.660921	1.44114
c0.2	Egr4	-0.0523518	-0.0239813	1.38616	1.43851
c0.4	Aebp1	-0.693652	0.507904	-0.923465	1.43137
c0.6	Hic1	-0.0714912	1.35634	-0.052206	1.42783
c0.8	Ptma	1.33685	1.60706	2.76244	1.42559
c0.2	Pbx4	-0.132396	0.12766	1.29273	1.42513
c0.6	Prrx1	1.19973	0.435141	-0.220068	1.4198
c0.6	Zfpm1	0.0351257	1.32015	-0.0985467	1.4187
c0.2	Gata6	-0.0910947	0.312268	1.32154	1.41263
c0.7	Cebpd	0.0055166	1.13982	-0.272543	1.41236
c0.6	Ankrd6	-0.0378841	1.37318	-0.0302538	1.41107
c0.6	Irf4	-0.0194338	1.3843	-0.0259008	1.4102
c0.2	Hoxd11	-0.0292424	-0.0240316	1.38094	1.41018
c0.6	Xab2	-0.126807	-0.186002	1.22358	1.40958
c0.2	Nkx6-1	-0.0035796	-0.0068929	1.40209	1.40898
c0.6	Nfat5	-0.0525019	1.2261	-0.181906	1.40801
c0.6	Maml1	-0.0529867	1.3418	-0.0659625	1.40776
c0.2	Sox11	0.00391598	-0.0079877	1.39888	1.40687
c0.6	Phf10	-0.0436671	1.36073	0.426166	1.4044
c0.7	Hoxa10	0.409391	1.18436	-0.218652	1.40301
c0.8	Rab8b	0.0738265	1.24652	-0.151032	1.39755
c0.8	Tcf21	-0.262681	1.11167	-0.282677	1.39435
c0.4	Hdac6	-0.864004	-0.0212785	0.526194	1.3902
c0.7	Gata6	-0.000164	1.28532	-0.104495	1.38982
c0.8	Ets1	0.157406	1.53973	0.212317	1.38232
c0.2	Stat1	-0.0651158	1.21812	-0.162249	1.38037
c0.6	Ski	0.0439935	1.14028	-0.238628	1.37891
c0.5	Maf	-0.434881	0.922055	-0.450837	1.37289
c0.7	Nfix	1.16583	0.438223	-0.205434	1.37127
c0.2	Glrp1	-0.326019	0.198418	1.04276	1.36878
c0.2	Gtf3c1	-0.0100783	1.22079	-0.147533	1.36832
c0.3	Jun	0.55908	-0.807407	-0.463048	1.36649
c0.1	Atf3	-0.240987	0.507101	-0.856449	1.36355
c0.2	Ncor1	-0.14164	0.876526	-0.486901	1.36343
c0.3	Hdac6	-0.321729	1.03914	-0.0863624	1.36087
c0.2	Ppp1r16b	-0.0592692	0.8873	1.30006	1.35933
c0.5	Aes	-0.356204	1.00176	0.0334984	1.35796
c0.2	Junb	-0.516531	0.840721	-0.345872	1.35725
c0.6	Notch2	-0.0017161	1.13199	-0.223082	1.35507
c0.8	Sncaip	-0.0569011	1.29753	-0.053037	1.35444
c0.8	Prrx1	0.454385	-0.0510169	-0.899733	1.35412
c0.8	Tal1	-0.0377948	1.31599	0.319946	1.35378
c0.6	Htatip2	-0.0992762	1.21446	-0.135521	1.34998
c0.6	Sin3b	-0.846883	0.336846	0.502879	1.34976
c0.2	Rnf14	-0.0447849	1.30389	0.370454	1.34868
c0.6	Asb3	0.0002537	-0.126445	1.20445	1.3309
c0.3	Hes1	-0.254327	0.735651	-0.594691	1.33034
c0.4	Fos	-0.256188	0.0902335	-1.22027	1.31051
c0.2	Lbh	1.06259	-0.0609605	-0.24627	1.30886
c0.8	Polr2a	0.407507	1.71514	0.651967	1.30763
c0.6	Hes1	0.585784	0.175438	-0.721356	1.30714
c0.5	Asb11	-0.662138	-0.121037	0.644081	1.30622
c0.7	Junb	0.634408	1.93889	1.02907	1.30448
c0.1	Asb11	-0.371117	-0.088566	0.930579	1.3017
c0.8	Sin3b	-0.003456	-0.448703	0.852709	1.30141
c0.2	Taf6l	-0.101278	-0.223201	1.07755	1.30075
c0.3	Pdlim1	1.36699	0.794475	0.0666102	1.30038
c0.2	Polr2a	-0.119399	1.07119	-0.222639	1.29382
c0.8	Nr2f1	-0.0614005	1.22929	-0.0549186	1.29069
c0.2	Nr4a3	-0.0918407	-0.0634195	1.19553	1.28738
c0.8	Pdlim1	1.10585	-0.179649	-0.0806094	1.2855
c0.8	Tnfaip3	-0.127321	1.15443	-0.0403811	1.28175
c0.7	Hoxa5	1.15545	-0.0946982	-0.124449	1.2799
c0.2	Fli1	-0.0482445	1.12698	-0.149743	1.27673
c0.6	Blzf1	-0.125812	-0.190174	1.08398	1.27415
c0.2	Prrx1	0.891587	-0.0720092	-0.379989	1.27158
c0.0	Fosb	-0.122015	1.14658	-0.118002	1.2686
c0.7	Fosb	1.72873	2.27283	1.00616	1.26667
c0.8	Myb	-0.0595955	1.20559	0.419173	1.26518
c0.8	Tcf7l2	-0.168091	1.09484	-0.0845951	1.26294
c0.8	Hoxa11	-0.0501427	1.15131	-0.109381	1.26069
c0.1	Sin3b	-0.569309	0.0912153	0.690047	1.25936
c0.7	Asb11	-0.474362	-0.0756606	0.780308	1.25467
c0.2	Sin3b	-0.899031	0.218142	0.352433	1.25146
c0.0	Tcf21	0.059274	1.28562	0.0350794	1.25054
c0.2	Esr1	-0.314975	0.935075	-0.30206	1.25005
c0.2	Runx2	1.0451	-0.204805	-0.171847	1.2499
c0.5	Junb	0.581116	1.22187	-0.0267579	1.24863
c0.6	Maff	-0.042314	1.2042	0.0962053	1.24652
c0.5	Sin3b	-0.764127	-0.115905	0.482032	1.24616
c0.2	Nr2f2	-0.24945	0.996404	-0.0984245	1.24585
c0.3	Cited1	1.46372	1.79662	2.70777	1.24405
c0.1	Fos	-0.475596	0.152291	-1.08688	1.23917
c0.7	Ruvbl2	1.13702	0.0162149	-0.0992176	1.23624
c0.5	Gata2	-0.265972	0.898566	-0.333961	1.23253
c0.6	Per1	-0.0121369	1.01209	-0.215996	1.22808
c0.8	Tle4	-0.119976	1.09197	0.424052	1.21194
c0.2	Smarca5	-0.239771	0.894645	-0.315675	1.21032
c0.6	Foxp1	-0.105608	-0.345191	0.86468	1.20987
c0.2	Cebpb	0.0713135	1.01929	-0.188104	1.20739
c0.2	Aes	-0.237158	0.930442	-0.274929	1.20537
c0.6	Egr1	-0.379097	0.342154	-0.861992	1.20415
c0.5	Prrx1	0.526567	-0.664681	-0.676771	1.20334
c0.8	Smarca1	-0.700756	0.501892	0.406159	1.20265
c0.8	Thra	0.0157306	1.03592	-0.163995	1.19991
c0.6	Fos	-0.682135	-0.0260672	-1.22301	1.19695
c0.2	Foxp1	-0.232678	0.868631	-0.32544	1.19407
c0.6	Ets2	-0.0846951	-0.211328	0.978891	1.19022
c0.2	Arid4a	0.0168891	0.830901	-0.358675	1.18958
c0.8	Wt1	-0.0754712	1.10944	-0.0751017	1.18491
c0.6	Elf3	-0.241278	-0.216284	0.942805	1.18408
c0.2	Scand1	-0.324231	-0.0721101	0.859334	1.18356
c0.6	Heyl	-0.109545	0.82509	1.07202	1.18156
c0.2	Zfp36	-0.4661	0.714352	-0.279161	1.18045
c0.7	Nfib	1.03348	0.24817	-0.146908	1.18039
c0.8	Ppp1r12c	-0.0853635	1.09092	-0.0071102	1.17628
c0.2	Sox4	-0.253855	0.919273	-0.249732	1.17313
c0.8	Hic1	-0.0784996	1.09336	-0.0737386	1.17186
c0.2	Smarca1	-0.857672	0.293892	0.297659	1.15533
c0.8	Bcor	0.0523142	1.04723	-0.103053	1.15028
c0.3	Klf13	-0.363805	0.785889	-0.219915	1.14969
c0.2	Hmgb2	-0.943121	-0.232994	0.197787	1.14091
c0.8	Bbx	0.0680927	-0.228358	0.910123	1.13848
c0.2	Polr3b	-0.187002	-0.206307	0.930014	1.13632
c0.2	Hira	-0.073629	-0.102407	1.03366	1.13607
c0.2	Ebf1	-0.133813	-0.149102	0.986434	1.13554
c0.5	Hdac6	-0.475645	0.358094	0.658248	1.13389
c0.8	Rora	-0.086973	1.00934	-0.123996	1.13333
c0.7	Ankrd1	1.43313	0.302064	0.346407	1.13106
c0.8	E2f3	0.0412367	1.16815	0.171296	1.12692
c0.6	Foxi1	-0.188362	-0.324589	0.792829	1.11742
c0.6	Tcf19	-0.0877141	1.02504	0.997677	1.11276
c0.8	Hoxc4	0.0423044	1.14399	0.0332927	1.1107
c0.8	Pbx1	-0.0220965	0.825362	-0.282662	1.10802
c0.2	Fosl2	-0.18473	0.921136	-0.182772	1.10587
c0.2	Clock	-0.0190724	1.08314	0.187966	1.10222
c0.7	Foxc1	0.998339	-0.101985	-0.0435806	1.10032
c0.2	Rorc	-0.0705505	-0.0939189	1.00412	1.09804
c0.4	Nupr1	0.799212	-0.280005	-0.298556	1.09777
c0.3	Hlf	-0.512839	0.583573	-0.162342	1.09641
c0.2	Ptma	-0.970642	0.125386	-0.0455048	1.09603
c0.8	Hdac6	-0.344494	-0.0380507	0.746983	1.09148
c0.6	Phf8	-0.14178	-0.404589	0.684383	1.08897
c0.2	Zfp36l1	-0.344611	0.742036	-0.330257	1.08665
c0.7	Tcf21	-0.200018	0.885619	-0.0984054	1.08564
c0.8	Sox9	0.270254	-0.761915	-0.814665	1.08492
c0.8	Aes	-0.229911	0.854568	0.233463	1.08448
c0.6	C1d	0.023556	0.193819	1.10453	1.08098
c0.2	Sox9	0.659967	-0.419111	-0.383609	1.07908
c0.6	Creb5	-0.118308	-0.154901	0.923711	1.07861
c0.8	Mitf	-0.0332586	1.02797	-0.0478541	1.07582
c0.2	Runx1	0.984183	-0.0912291	0.230617	1.07541
c0.5	Zfp36	0.259039	1.08461	0.00972548	1.07488
c0.8	Rbm14	0.114317	1.18273	0.185365	1.06841
c0.7	Cited1	-0.576616	0.49142	-0.53347	1.06804
c0.6	Bcor	0.0666141	1.00101	-0.0665493	1.06756
c0.6	Deaf1	-0.0751243	0.946296	-0.120896	1.06719
c0.2	Zfp553	-0.193033	0.0332537	0.871928	1.06496
c0.7	Hes1	0.61724	1.68215	0.660989	1.06492
c0.3	Bmyc	-1.06112	-2.12538	-1.38201	1.06426
c0.5	Hes1	0.270796	1.15849	0.0943202	1.06417
c0.8	Zfp9	-0.0424288	0.929462	-0.134012	1.06347
c0.8	Rbl1	0.177879	1.2393	0.17948	1.06142
c0.4	Atf3	-0.390142	0.137924	-0.922009	1.05993
c0.6	Cited2	-0.423566	0.635445	-0.0850214	1.05901
c0.1	Hes1	0.537896	0.65101	-0.407496	1.05851
c0.2	Sap18	-0.132403	0.925754	0.152876	1.05816
c0.2	Zfp2	-0.0818941	-0.0838117	0.973691	1.0575
c0.6	Klf15	-0.0307081	0.867233	-0.187478	1.05471
c0.3	Enpp2	-3.71765	-3.63799	-2.66356	1.05408
c0.1	Hdac6	-0.355088	0.403547	0.697533	1.05262
c0.2	Polr2e	-0.0114218	0.90999	-0.142533	1.05252
c0.7	Tceal1	0.809664	0.0429866	-0.24261	1.05227
c0.7	Zfp36l1	0.941901	1.37992	0.329147	1.05078
c0.7	Ebf1	-0.176826	0.871726	-0.0225689	1.04855
c0.6	Rybp	-0.097224	0.495722	0.951288	1.04851
c0.1	Prrx1	0.458998	-0.445114	-0.589448	1.04845
c0.2	Tbx3	-0.345427	0.66522	-0.383049	1.04827
c0.2	Rara	-0.149374	0.261951	0.897641	1.04702
c0.3	Nupr1	0.458493	-0.587889	-0.0445521	1.04638
c0.8	Cbfb	0.222749	0.963169	-0.0829533	1.04612
c0.2	Cebpd	-0.390895	0.654237	-0.08981	1.04513
c0.6	Zswim4	-0.0534574	0.973337	-0.0705956	1.04393
c0.6	Asxl1	-0.0838465	0.909651	-0.133595	1.04325
c0.6	Nfe2l3	0.0265733	0.905811	-0.137035	1.04285
c0.7	Wt1	-0.0625786	0.974384	-0.0674014	1.04179
c0.6	Aes	-0.593329	0.255271	0.445275	1.0386
c0.6	Klf2	-0.568996	-0.0015125	0.467161	1.03616
c0.1	Klf4	-0.467308	0.432271	-0.5979	1.03017
c0.2	Mef2c	-0.16844	0.84153	-0.188543	1.03007
c0.2	Irf2	-0.0670173	0.710851	-0.319048	1.0299
c0.6	Rbbp7	0.814307	-0.0813229	-0.214891	1.0292
c0.6	Polr2l	-0.363092	0.651644	-0.377498	1.02914
c0.2	Basp1	-0.266215	0.76074	0.315587	1.02695
c0.6	Polr2a	-0.112303	0.812724	-0.214128	1.02685
c0.6	Ikbkg	-0.0147648	-0.121148	0.902774	1.02392
c0.6	Zfp617	0.0662848	-0.140362	0.883253	1.02361
c0.6	E2f4	0.0260301	-0.295089	0.727763	1.02285
c0.0	Smarca1	-0.638331	0.384406	-0.274379	1.02274
c0.8	Pdcd7	0.0377609	1.05969	0.208803	1.02193
c0.6	Ptma	-0.757162	0.14216	-0.875938	1.0181
c0.6	Rarg	-0.151836	0.865767	-0.125623	1.0176
c0.8	Zfp91	0.141623	1.09777	0.0834663	1.0143
c0.6	Thrsp	-0.257629	-0.288737	0.725249	1.01399
c0.2	Acyp2	-0.227524	0.782671	-0.166791	1.01019
c0.2	Ncoa1	0.0545872	0.855575	-0.153295	1.00887
c0.4	Klf2	-0.361356	0.381428	-0.626772	1.0082
c0.3	Foxi1	0.464642	-0.542065	-0.0873063	1.00671
c0.8	Fmnl2	-0.120477	0.88508	-0.0866624	1.00556
c0.6	Ctcf	-0.0909366	0.914498	-0.0045626	1.00543
c0.4	Zfp36	-0.235712	0.419956	-0.584766	1.00472
c0.1	Maf	-0.413439	0.55952	-0.444371	1.00389
c0.2	Nr3c1	-0.153022	0.718878	-0.281492	1.00037
c0.2	Ndn	-0.217147	0.394474	0.782413	0.99956
c0.7	Hdac6	-0.417355	0.229796	0.581882	0.999237
c0.8	Nr4a2	-0.190215	0.80799	0.209472	0.998205
c0.5	Cebpd	1.02997	1.03472	0.0400714	0.994648
c0.2	Asb8	0.0645657	-0.15729	0.836415	0.993705
c0.6	Rbl2	0.0107083	-0.137148	0.853541	0.990689
c0.7	Cited2	0.15618	0.432085	1.14678	0.990599
c0.6	Esr1	-0.154431	0.724658	-0.265489	0.990147
c0.2	Elf1	-0.0936549	0.827857	-0.161555	0.989412
c0.2	Tfap4	-0.0489529	-0.0629122	0.92624	0.989152
c0.5	Cited1	-0.391571	0.319803	-0.66932	0.989123
c0.2	Sox15	-0.0942423	-0.0676609	0.893268	0.987511
c0.4	Egr1	-0.31967	0.253618	-0.733854	0.987472
c0.8	Gli3	-0.123873	0.862821	-0.106894	0.986693
c0.8	Creb1	0.0513947	1.00786	0.0214142	0.986444
c0.2	Nfe2l2	-0.475019	0.511217	-0.0409388	0.986236
c0.6	Klf16	-0.114844	0.86682	-0.0817194	0.981664
c0.1	Zfp36	-0.0575478	0.416648	-0.563245	0.979893
c0.2	Hoxa11	-0.101186	0.875105	-0.0685148	0.976292
c0.4	Ash1l	0.921805	0.140576	-0.0485053	0.970311
c0.7	Ppargc1a	0.864652	0.0119503	-0.104825	0.969477
c0.2	Lyl1	-0.0646712	0.904609	-0.0378787	0.96928
c0.7	Aes	-0.363563	0.605515	0.0156079	0.969078
c0.2	Esrrg	-0.144292	-0.0873484	0.823719	0.968011
c0.2	Hoxb2	-0.0183141	-0.068222	0.899614	0.967836
c0.6	Tnfaip3	-0.116159	0.760309	-0.207456	0.967765
c0.7	Egr1	1.83083	2.79853	1.9143	0.967703
c0.6	Hipk2	-0.159764	0.806241	-0.110913	0.966005
c0.2	Dbp	-0.0792229	0.886657	-0.0555791	0.96588
c0.2	Cdkn2a	-0.0388998	0.926542	-0.0122419	0.965442
c0.8	Aebp2	0.0253575	0.88354	-0.0809236	0.964464
c0.8	Srf	-0.156182	0.80775	-0.0413781	0.963932
c0.3	Phf8	-0.148022	0.81525	0.0150861	0.963272
c0.8	Scand1	-0.352492	-0.201448	0.610686	0.963178
c0.2	Runx3	-0.0559543	0.907115	-0.0359777	0.963069
c0.2	Uhrf2	-0.257393	0.704699	0.219749	0.962092
c0.8	Elf1	0.184746	1.14658	0.273178	0.961838
c0.2	Taf1b	-0.0078024	0.804595	-0.154396	0.958991
c0.2	Trip6	-0.133478	-0.188511	0.768773	0.957284
c0.4	Ar	0.799314	-0.157478	0.0230932	0.956792
c0.6	Fmnl2	-0.0864229	0.422754	0.870073	0.956496
c0.2	Zfp386	-0.105881	0.625958	-0.329802	0.955759
c0.8	Lef1	0.556146	-0.140915	-0.399467	0.955613
c0.1	Aebp1	-0.432925	0.361658	-0.593032	0.95469
c0.2	Tcf15	-0.0639473	0.890366	-0.055427	0.954314
c0.8	Maz	0.119128	1.07304	0.217136	0.953909
c0.7	Sin3b	-0.772737	-0.063768	0.180876	0.953613
c0.2	Gli2	-0.0209524	0.929408	-0.0109948	0.95036
c0.2	Taf6	-0.0331241	0.881598	-0.0683011	0.949899
c0.3	Stat5a	-0.0863509	0.863344	-0.0844941	0.949695
c0.6	Tcf12	-0.0358757	-0.301675	0.647583	0.949259
c0.5	Pdlim1	-0.0384682	0.454957	-0.493924	0.948881
c0.8	Etv6	0.104026	0.878972	-0.0693014	0.948274
c0.6	Lhx6	-0.166716	-0.148269	0.780887	0.947603
c0.3	Lmo4	-0.27177	0.675817	-0.225494	0.947586
c0.2	Srf	-0.0720076	0.838338	-0.109163	0.947501
c0.2	Drap1	-0.131158	0.610159	0.816315	0.947473
c0.2	Pou2f2	-0.0335519	0.868094	-0.0792612	0.947356
c0.8	Nupr1	-0.328197	0.353333	-0.593974	0.947307
c0.8	Dek	1.08156	2.02882	1.57112	0.947257

### Sheet: Continueous changing TFs
Cluster	genes	caput	corpus	cauda	MRED	Type
c0.2	Enpp2	8.08145	-1.51212	-2.23529	10.3167	Decreasing
c0.3	Smarca1	-0.64393	-0.346404	5.50444	6.14837	Increasing
c0.8	Enpp2	2.0341	-3.22255	-3.74146	5.77556	Decreasing
c0.8	Maf	-0.472456	-0.363557	4.2135	4.68596	Increasing
c0.5	Enpp2	1.44694	-1.99656	-2.72644	4.17338	Decreasing
c0.6	Bmyc	3.22504	-0.457261	-0.758643	3.98369	Decreasing
c0.8	Fos	-1.31251	-1.09975	2.47437	3.78688	Increasing
c0.6	Enpp2	1.97044	-0.927423	-1.66799	3.63843	Decreasing
c0.5	Smarca1	-0.742888	-0.184079	2.83606	3.57895	Increasing
c0.2	Bmyc	2.45331	-1.01374	-1.12514	3.57846	Decreasing
c0.8	Ebf1	-0.132715	0.166515	3.43013	3.56285	Increasing
c0.0	Enpp2	1.75096	-1.20198	-1.77324	3.5242	Decreasing
c0.0	Aebp1	-0.22865	-0.131996	3.25382	3.48247	Increasing
c0.8	Klf2	-0.639039	-0.179127	2.72864	3.36768	Increasing
c0.0	Klf4	-0.215766	-0.128349	3.10587	3.32164	Increasing
c0.1	Smarca1	-0.51068	0.266606	2.75596	3.26664	Increasing
c0.8	Fosb	-0.661698	-0.338121	2.54476	3.20646	Increasing
c0.0	Maf	-0.299272	-0.0444005	2.7284	3.02768	Increasing
c0.5	Bmyc	1.41458	-1.35118	-1.53989	2.95447	Decreasing
c0.2	Wt1	-0.0705204	-0.0577029	2.76889	2.83941	Increasing
c0.7	Ppp1r1b	2.69802	0.053073	-0.123054	2.82108	Decreasing
c0.8	Bmyc	0.750592	-2.05052	-2.05713	2.80773	Decreasing
c0.7	Fank1	2.56179	-0.0237034	-0.104225	2.66601	Decreasing
c0.8	Klf4	-0.578779	-0.485597	2.08043	2.65921	Increasing
c0.8	Klf13	-0.19292	0.0197769	2.43799	2.63091	Increasing
c0.2	Klf4	-0.704096	0.018119	1.90289	2.60699	Increasing
c0.2	Aebp1	-0.626616	-0.494778	1.90494	2.53156	Increasing
c0.2	Ldb1	-0.137608	-0.131158	2.34575	2.48335	Increasing
c0.2	Gata2	-0.279786	-0.229252	2.1838	2.46359	Increasing
c0.3	Aes	-0.443346	-0.150838	1.98871	2.43206	Increasing
c0.7	Klf2	0.473367	1.30433	2.86586	2.3925	Increasing
c0.5	Nupr1	2.08399	0.436881	-0.25425	2.33824	Decreasing
c0.3	Gata2	-0.279601	-0.226349	2.04896	2.32856	Increasing
c0.8	Egr1	-1.0261	-0.404074	1.25698	2.28309	Increasing
c0.2	Nfia	-0.48555	0.132724	1.76713	2.25268	Increasing
c0.6	Hdac5	-0.119542	0.27866	2.12376	2.2433	Increasing
c0.8	Atf3	-0.851559	-0.812159	1.38144	2.233	Increasing
c0.8	Meis1	-0.125231	-0.124994	2.067	2.19223	Increasing
c0.7	Klf4	0.162983	0.377806	2.34859	2.18561	Increasing
c0.4	Enpp2	3.15648	1.43613	0.997729	2.15875	Decreasing
c0.5	Foxi1	2.78663	0.822202	0.633077	2.15356	Decreasing
c0.8	Foxp1	-0.175342	-0.035581	1.97721	2.15255	Increasing
c0.2	Mafb	-0.201009	0.0839599	1.9362	2.13721	Increasing
c0.8	Zfp36	-0.665372	-0.620392	1.449	2.11438	Increasing
c0.6	Aebp1	-0.657545	0.0644017	1.45601	2.11356	Increasing
c0.0	Egr1	-0.213489	-0.170866	1.84165	2.05514	Increasing
c0.6	Smarca1	-0.562633	0.155446	1.44997	2.0126	Increasing
c0.8	Gata6	-0.117392	-0.0375252	1.87723	1.99463	Increasing
c0.8	Siah2	-0.158092	0.10845	1.83345	1.99155	Increasing
c0.7	Myb	1.94309	0.0581752	-0.024161	1.96725	Decreasing
c0.7	Hoxa7	1.8175	0.178158	-0.141395	1.9589	Decreasing
c0.2	Klf2	-0.566016	-0.0887088	1.37499	1.941	Increasing
c0.4	Smarca1	-1.06387	-0.657163	0.866859	1.93073	Increasing
c0.2	Nupr1	-0.51326	-0.26533	1.38933	1.90259	Increasing
c0.2	Sox5	-0.0690625	-0.0549429	1.83178	1.90084	Increasing
c0.2	Fosb	-0.40832	-0.302304	1.4871	1.89542	Increasing
c0.7	Maf	-0.429936	-0.265701	1.44319	1.87312	Increasing
c0.8	Glis2	-0.0936804	-0.0747172	1.76047	1.85415	Increasing
c0.7	Smarca1	-0.608878	-0.0106841	1.24135	1.85023	Increasing
c0.2	Glis2	-0.11199	-0.0833372	1.73547	1.84746	Increasing
c0.8	Zfp36l1	-0.215738	0.0105983	1.62049	1.83623	Increasing
c0.2	Mllt3	-0.092819	0.928293	1.73569	1.82851	Increasing
c0.8	Nr2f2	-0.306933	-0.266617	1.49762	1.80456	Increasing
c0.2	Atf3	-1.11435	-1.05436	0.674374	1.78873	Increasing
c0.0	Klf2	0.0571027	0.11719	1.82408	1.76698	Increasing
c0.6	Klf4	-0.627469	-0.549496	1.1277	1.75517	Increasing
c0.8	Ndn	-0.092421	-0.0856827	1.64932	1.74174	Increasing
c0.8	Ehf	0.937724	0.753682	-0.798658	1.73638	Decreasing
c0.3	Tcf7	1.34795	0.820746	-0.38459	1.73254	Decreasing
c0.4	Bmyc	2.26022	0.725702	0.558966	1.70125	Decreasing
c0.0	Creb3l1	-0.170053	-0.067354	1.5042	1.67426	Increasing
c0.8	Foxm1	0.443317	0.864463	2.11341	1.67009	Increasing
c0.2	Tcf21	-0.194107	0.796989	1.43903	1.63314	Increasing
c0.5	Aebp1	-0.407371	-0.28087	1.21256	1.61993	Increasing
c0.0	Mafb	-0.119255	-0.0319097	1.48612	1.60537	Increasing
c0.2	Hoxb7	1.09889	-0.238468	-0.49065	1.58954	Decreasing
c0.2	Cited1	-0.781795	-0.312399	0.80055	1.58234	Increasing
c0.2	Pdcd11	-0.0752074	0.197659	1.49418	1.56939	Increasing
c0.0	Bmyc	0.782308	-0.659927	-0.786111	1.56842	Decreasing
c0.8	Carhsp1	-0.0117499	0.775896	1.54666	1.55841	Increasing
c0.8	Nfia	0.0197333	0.0623134	1.57373	1.55399	Increasing
c0.1	Aes	-0.462798	0.190356	1.0836	1.5464	Increasing
c0.8	Cdkn2c	0.0954962	0.432538	1.63945	1.54396	Increasing
c0.6	Psmd9	-0.143941	0.649371	1.39854	1.54248	Increasing
c0.2	Klf13	-0.168019	-0.0232287	1.3542	1.52222	Increasing
c0.2	Zfp131	-0.0446569	0.841649	1.43474	1.4794	Increasing
c0.5	Lmo4	-0.289521	0.218626	1.18688	1.4764	Increasing
c0.2	Baz1b	-0.106018	0.119001	1.36789	1.47391	Increasing
c0.2	Hic1	-0.0400191	1.36114	1.41436	1.45438	Increasing
c0.2	Gas7	-0.16788	1.18271	1.28448	1.45236	Increasing
c0.7	Creb3l1	-0.234256	-0.152433	1.21312	1.44738	Increasing
c0.8	Cited2	-0.242183	0.660921	1.19896	1.44114	Increasing
c0.6	Hic1	-0.0714912	-0.052206	1.35634	1.42783	Increasing
c0.6	Ankrd6	-0.0378841	-0.0302538	1.37318	1.41107	Increasing
c0.6	Phf10	-0.0436671	0.426166	1.36073	1.4044	Increasing
c0.8	Ets1	0.157406	0.212317	1.53973	1.38232	Increasing
c0.3	Jun	0.55908	-0.463048	-0.807407	1.36649	Decreasing
c0.3	Hdac6	-0.321729	-0.0863624	1.03914	1.36087	Increasing
c0.5	Aes	-0.356204	0.0334984	1.00176	1.35796	Increasing
c0.2	Junb	-0.51653	-0.345872	0.840721	1.35725	Increasing
c0.8	Sncaip	-0.0569011	-0.053037	1.29753	1.35444	Increasing
c0.8	Tal1	-0.0377948	0.319946	1.31599	1.35378	Increasing
c0.2	Rnf14	-0.0447849	0.370454	1.30389	1.34868	Increasing
c0.8	Polr2a	0.407507	0.651967	1.71514	1.30763	Increasing
c0.7	Junb	0.634408	1.02907	1.93889	1.30448	Increasing
c0.8	Nr2f1	-0.0614005	-0.0549186	1.22929	1.29069	Increasing
c0.8	Pdlim1	1.10585	-0.0806094	-0.179649	1.2855	Decreasing
c0.8	Tnfaip3	-0.127321	-0.0403811	1.15443	1.28175	Increasing
c0.0	Fosb	-0.122015	-0.118002	1.14658	1.2686	Increasing
c0.8	Myb	-0.0595955	0.419173	1.20559	1.26518	Increasing
c0.8	Tcf7l2	-0.168091	-0.0845951	1.09484	1.26294	Increasing
c0.2	Esr1	-0.314975	-0.30206	0.935075	1.25005	Increasing
c0.2	Runx2	1.0451	-0.171847	-0.204805	1.2499	Decreasing
c0.6	Maff	-0.042314	0.0962053	1.2042	1.24652	Increasing
c0.2	Nr2f2	-0.24945	-0.0984245	0.996404	1.24585	Increasing
c0.8	Tle4	-0.119976	0.424052	1.09197	1.21194	Increasing
c0.8	Smarca1	-0.700756	0.406159	0.501892	1.20265	Increasing
c0.8	Wt1	-0.0754712	-0.0751017	1.10944	1.18491	Increasing
c0.2	Zfp36	-0.4661	-0.279161	0.714352	1.18045	Increasing
c0.8	Ppp1r12c	-0.0853635	-0.00711021	1.09092	1.17628	Increasing
c0.2	Sox4	-0.253855	-0.249732	0.919273	1.17313	Increasing
c0.8	Hic1	-0.0784996	-0.0737386	1.09336	1.17186	Increasing
c0.3	Klf13	-0.363805	-0.219915	0.785889	1.14969	Increasing
c0.7	Ankrd1	1.43313	0.346407	0.302064	1.13106	Decreasing
c0.8	E2f3	0.0412367	0.171296	1.16815	1.12692	Increasing
c0.6	Tcf19	-0.0877141	0.997677	1.02504	1.11276	Increasing
c0.2	Fosl2	-0.184731	-0.182772	0.921136	1.10587	Increasing
c0.2	Clock	-0.0190724	0.187966	1.08314	1.10222	Increasing
c0.7	Foxc1	0.998339	-0.0435806	-0.101985	1.10032	Decreasing
c0.3	Hlf	-0.512839	-0.162342	0.583573	1.09641	Increasing
c0.2	Ptma	-0.970642	-0.0455048	0.125386	1.09603	Increasing
c0.2	Zfp36l1	-0.344611	-0.330258	0.742036	1.08665	Increasing
c0.7	Tcf21	-0.200018	-0.0984054	0.885619	1.08564	Increasing
c0.8	Aes	-0.229911	0.233463	0.854568	1.08448	Increasing
c0.2	Sox9	0.659967	-0.383609	-0.419111	1.07908	Decreasing
c0.2	Runx1	0.984183	0.230617	-0.0912291	1.07541	Decreasing
c0.8	Rbm14	0.114317	0.185365	1.18273	1.06841	Increasing
c0.7	Cited1	-0.576616	-0.53347	0.49142	1.06804	Increasing
c0.7	Hes1	0.61724	0.660989	1.68215	1.06492	Increasing
c0.3	Bmyc	-1.06112	-1.38201	-2.12538	1.06426	Decreasing
c0.8	Rbl1	0.177879	0.17948	1.2393	1.06142	Increasing
c0.6	Cited2	-0.423566	-0.0850214	0.635445	1.05901	Increasing
c0.2	Sap18	-0.132403	0.152876	0.925753	1.05816	Increasing
c0.7	Ebf1	-0.176826	-0.0225689	0.871726	1.04855	Increasing
c0.3	Nupr1	0.458493	-0.0445521	-0.587889	1.04638	Decreasing
c0.2	Cebpd	-0.390895	-0.08981	0.654237	1.04513	Increasing
c0.2	Basp1	-0.266215	0.315587	0.76074	1.02695	Increasing
c0.0	Smarca1	-0.638331	-0.274379	0.384406	1.02274	Increasing
c0.8	Pdcd7	0.0377609	0.208803	1.05969	1.02193	Increasing
c0.6	Rarg	-0.151836	-0.125623	0.865767	1.0176	Increasing
c0.2	Acyp2	-0.227524	-0.166791	0.782671	1.01019	Increasing
c0.3	Foxi1	0.464642	-0.0873063	-0.542065	1.00671	Decreasing
c0.8	Fmnl2	-0.120477	-0.0866624	0.88508	1.00556	Increasing
c0.6	Ctcf	-0.0909366	-0.00456263	0.914498	1.00543	Increasing
c0.8	Nr4a2	-0.190215	0.209472	0.80799	0.998205	Increasing
c0.8	Gli3	-0.123873	-0.106894	0.862821	0.986693	Increasing
c0.2	Nfe2l2	-0.475019	-0.0409388	0.511217	0.986236	Increasing
c0.6	Klf16	-0.114844	-0.0817194	0.86682	0.981664	Increasing
c0.2	Hoxa11	-0.101186	-0.0685148	0.875105	0.976292	Increasing
c0.2	Lyl1	-0.0646712	-0.0378787	0.904609	0.96928	Increasing
c0.7	Aes	-0.363563	0.0156079	0.605515	0.969078	Increasing
c0.7	Egr1	1.83083	1.9143	2.79853	0.967703	Increasing
c0.6	Hipk2	-0.159764	-0.110913	0.806241	0.966005	Increasing
c0.2	Dbp	-0.0792229	-0.0555791	0.886657	0.96588	Increasing
c0.2	Cdkn2a	-0.0388998	-0.0122419	0.926542	0.965442	Increasing
c0.8	Srf	-0.156182	-0.0413781	0.80775	0.963932	Increasing
c0.3	Phf8	-0.148022	0.0150861	0.81525	0.963272	Increasing
c0.2	Runx3	-0.0559543	-0.0359777	0.907115	0.963069	Increasing
c0.2	Uhrf2	-0.257392	0.219749	0.704699	0.962092	Increasing
c0.8	Elf1	0.184746	0.273178	1.14658	0.961838	Increasing
c0.4	Ar	0.799314	0.0230932	-0.157478	0.956792	Decreasing
c0.2	Tcf15	-0.0639473	-0.055427	0.890366	0.954314	Increasing
c0.8	Maz	0.119128	0.217136	1.07304	0.953909	Increasing
c0.2	Gli2	-0.0209524	-0.0109948	0.929408	0.95036	Increasing
c0.3	Stat5a	-0.0863509	-0.0844941	0.863344	0.949695	Increasing
c0.3	Lmo4	-0.27177	-0.225494	0.675817	0.947586	Increasing
c0.8	Dek	1.08156	1.57112	2.02882	0.947257	Increasing

### Sheet: TF regulation specificities
gene	sub-populations	# of sub-populations	types MAX/MIN regional changes	# of types of MAX/MIN regional changes
Nupr1	c0.4|c0.8|c0.2|c0.5|c0.3	5	cauda:corpus|caput:corpus|caput:cauda|cauda:caput	4
Pdlim1	c0.8|c0.1|c0.5|c0.3	4	cauda:corpus|caput:corpus|caput:cauda	3
Esr1	c0.7|c0.2|c0.6	3	cauda:corpus|caput:corpus|cauda:caput	3
Klf2	c0.7|c0.4|c0.8|c0.2|c0.0|c0.6	6	cauda:corpus|corpus:caput|cauda:caput	3
Cited1	c0.7|c0.1|c0.2|c0.5|c0.3|c0.6	6	cauda:corpus|corpus:caput|cauda:caput	3
Ptma	c0.8|c0.2|c0.6	3	cauda:corpus|corpus:caput|cauda:caput	3
Fos	c0.7|c0.4|c0.8|c0.1|c0.2|c0.0|c0.5|c0.6	8	cauda:corpus|caput:corpus|cauda:caput	3
Runx3	c0.8|c0.2|c0.6	3	cauda:corpus|corpus:cauda|cauda:caput	3
Foxp1	c0.8|c0.2|c0.6	3	cauda:corpus|corpus:cauda|cauda:caput	3
Gata6	c0.7|c0.8|c0.2	3	cauda:corpus|corpus:caput|cauda:caput	3
Wt1	c0.7|c0.8|c0.2|c0.6	4	cauda:corpus|corpus:caput|cauda:caput	3
Jun	c0.7|c0.4|c0.8|c0.1|c0.0|c0.5|c0.3	7	cauda:corpus|caput:corpus|caput:cauda	3
Aes	c0.7|c0.8|c0.1|c0.2|c0.5|c0.3|c0.6	7	cauda:corpus|corpus:caput|cauda:caput	3
Hes1	c0.7|c0.8|c0.1|c0.5|c0.3|c0.6	6	cauda:corpus|caput:corpus|cauda:caput	3
Tnfaip3	c0.8|c0.6	2	cauda:corpus|cauda:caput	2
Zfp36	c0.7|c0.4|c0.8|c0.1|c0.2|c0.0|c0.5	7	cauda:corpus|cauda:caput	2
Creb3l1	c0.7|c0.8|c0.2|c0.0	4	cauda:corpus|cauda:caput	2
Cited2	c0.7|c0.8|c0.6	3	corpus:caput|cauda:caput	2
Atf3	c0.7|c0.4|c0.8|c0.1|c0.2|c0.0|c0.5	7	cauda:corpus|cauda:caput	2
Nfib	c0.7|c0.2	2	cauda:corpus|caput:corpus	2
Smarca1	c0.7|c0.4|c0.8|c0.1|c0.2|c0.0|c0.5|c0.3|c0.6	9	corpus:caput|cauda:caput	2
Nr4a2	c0.8|c0.2	2	cauda:corpus|cauda:caput	2
Nr4a3	c0.8|c0.2	2	cauda:corpus|corpus:caput	2
Sox9	c0.7|c0.8|c0.2	3	caput:corpus|caput:cauda	2
Polr2a	c0.8|c0.2|c0.6	3	cauda:corpus|cauda:caput	2
Nfix	c0.7|c0.8	2	cauda:corpus|caput:corpus	2
Cebpd	c0.7|c0.2|c0.0|c0.5	4	cauda:corpus|cauda:caput	2
Enpp2	c0.4|c0.8|c0.2|c0.0|c0.5|c0.3|c0.6	7	corpus:caput|caput:cauda	2
Zfp36l1	c0.7|c0.8|c0.2	3	cauda:corpus|cauda:caput	2
Myb	c0.7|c0.8	2	cauda:caput|caput:cauda	2
Gas7	c0.8|c0.2	2	cauda:corpus|cauda:caput	2
Aebp1	c0.7|c0.4|c0.8|c0.1|c0.2|c0.0|c0.5|c0.6	8	cauda:corpus|cauda:caput	2
Phf8	c0.3|c0.6	2	corpus:cauda|cauda:caput	2
Gata2	c0.8|c0.1|c0.2|c0.5|c0.3	5	cauda:corpus|cauda:caput	2
Srf	c0.8|c0.2	2	cauda:corpus|cauda:caput	2
Ndn	c0.8|c0.2	2	corpus:caput|cauda:caput	2
Elf1	c0.8|c0.2	2	cauda:corpus|cauda:caput	2
Fosb	c0.7|c0.8|c0.2|c0.0	4	cauda:corpus|cauda:caput	2
Hdac6	c0.7|c0.4|c0.8|c0.1|c0.5|c0.3|c0.6	7	corpus:caput|cauda:caput	2
Junb	c0.7|c0.2|c0.0|c0.5	4	cauda:corpus|cauda:caput	2
Tcf12	c0.2|c0.6	2	corpus:cauda|corpus:caput	2
Hoxa11	c0.8|c0.2	2	cauda:corpus|cauda:caput	2
Sin3b	c0.7|c0.8|c0.1|c0.2|c0.5|c0.3|c0.6	7	corpus:cauda|corpus:caput	2
Klf4	c0.7|c0.4|c0.8|c0.1|c0.2|c0.0|c0.6	7	cauda:corpus|cauda:caput	2
Foxi1	c0.5|c0.3|c0.6	3	corpus:cauda|caput:cauda	2
Ebf1	c0.7|c0.8|c0.2	3	corpus:cauda|cauda:caput	2
Tcf21	c0.7|c0.8|c0.2|c0.0	4	cauda:corpus|cauda:caput	2
Egr1	c0.7|c0.4|c0.8|c0.2|c0.0|c0.6	6	cauda:corpus|cauda:caput	2
Nr2f2	c0.7|c0.8|c0.2	3	cauda:corpus|cauda:caput	2
Maf	c0.7|c0.4|c0.8|c0.1|c0.2|c0.0|c0.5|c0.6	8	cauda:corpus|cauda:caput	2
Carhsp1	c0.8|c0.2	2	cauda:corpus|cauda:caput	2
Fmnl2	c0.8|c0.6	2	corpus:caput|cauda:caput	2
Bmyc	c0.4|c0.8|c0.1|c0.2|c0.0|c0.5|c0.3|c0.6	8	caput:corpus|caput:cauda	2
Nfat5	c0.6	1	cauda:corpus	1
Ncoa1	c0.2	1	cauda:corpus	1
Tal1	c0.8	1	cauda:caput	1
Rai1	c0.6	1	corpus:cauda	1
Pou2f1	c0.6	1	corpus:cauda	1
Rbbp7	c0.6	1	caput:corpus	1
Aebp2	c0.8	1	cauda:corpus	1
Ehf	c0.8	1	caput:cauda	1
Ets2	c0.6	1	corpus:cauda	1
Trip6	c0.2	1	corpus:cauda	1
Lyl1	c0.2	1	cauda:caput	1
Ski	c0.6	1	cauda:corpus	1
Ctcf	c0.6	1	cauda:caput	1
Nkx6-1	c0.2	1	corpus:cauda	1
Irf2	c0.2	1	cauda:corpus	1
Tmpo	c0.8	1	cauda:corpus	1
Usp49	c0.6	1	corpus:cauda	1
Irf5	c0.2	1	cauda:corpus	1
Esrrg	c0.2	1	corpus:caput	1
Ppargc1a	c0.7	1	caput:corpus	1
Spz1	c0.6	1	corpus:cauda	1
Mitf	c0.8	1	cauda:corpus	1
Sox5	c0.2	1	cauda:caput	1
Nfatc2	c0.2	1	cauda:corpus	1
Smarca5	c0.2	1	cauda:corpus	1
Nfic	c0.8	1	cauda:corpus	1
Nfia	c0.8|c0.2	2	cauda:caput	1
Taf6l	c0.2	1	corpus:cauda	1
Nr4a1	c0.7|c0.8|c0.0	3	cauda:corpus	1
Hoxd11	c0.2	1	corpus:caput	1
Scand1	c0.8|c0.2	2	corpus:caput	1
Polr2l	c0.6	1	cauda:corpus	1
Pbx4	c0.2	1	corpus:caput	1
Pou2f2	c0.2	1	cauda:corpus	1
Sox4	c0.2	1	cauda:caput	1
Pbx1	c0.8	1	cauda:corpus	1
Cebpb	c0.2	1	cauda:corpus	1
Zfp9	c0.8	1	cauda:corpus	1
Glis2	c0.8|c0.2	2	cauda:caput	1
Maged1	c0.3	1	corpus:cauda	1
Zfp2	c0.2	1	corpus:cauda	1
Stat5b	c0.2	1	corpus:caput	1
Stat5a	c0.3	1	cauda:caput	1
Ldb1	c0.2	1	cauda:caput	1
Sap18	c0.2	1	cauda:caput	1
Lbh	c0.2	1	caput:corpus	1
Mafb	c0.2|c0.0	2	cauda:caput	1
Psmd9	c0.6	1	cauda:caput	1
Hoxc4	c0.8	1	cauda:corpus	1
Asb11	c0.7|c0.1|c0.5	3	corpus:caput	1
Lsm4	c0.6	1	corpus:caput	1
Fli1	c0.8|c0.2	2	cauda:corpus	1
Meis1	c0.8	1	cauda:caput	1
Thra	c0.8|c0.2	2	cauda:corpus	1
Runx2	c0.2	1	caput:cauda	1
Runx1	c0.2	1	caput:cauda	1
Fosl2	c0.2	1	cauda:caput	1
Phf10	c0.6	1	cauda:caput	1
Foxc1	c0.7	1	caput:cauda	1
Glrp1	c0.2	1	corpus:caput	1
Lhx1	c0.7	1	caput:corpus	1
Hoxb8	c0.2	1	cauda:corpus	1
Hic1	c0.8|c0.2|c0.6	3	cauda:caput	1
Siah2	c0.8	1	cauda:caput	1
Hipk2	c0.6	1	cauda:caput	1
Hoxb2	c0.2	1	corpus:cauda	1
Ankfy1	c0.2	1	cauda:corpus	1
Zswim4	c0.6	1	cauda:corpus	1
Hoxb7	c0.2	1	caput:cauda	1
Tcf15	c0.2	1	cauda:caput	1
Baz1b	c0.2	1	cauda:caput	1
Rbm14	c0.8	1	cauda:caput	1
Ppp1r16b	c0.2	1	corpus:caput	1
Xab2	c0.6	1	corpus:cauda	1
Heyl	c0.6	1	corpus:caput	1
Ppp1r12c	c0.8	1	cauda:caput	1
Hira	c0.2	1	corpus:cauda	1
Nfe2l3	c0.6	1	cauda:corpus	1
Nfe2l2	c0.2	1	cauda:caput	1
Notch1	c0.6	1	corpus:cauda	1
Mllt3	c0.2	1	cauda:caput	1
Tcf7l2	c0.8	1	cauda:caput	1
Hoxa7	c0.7	1	caput:cauda	1
Tbx3	c0.2	1	cauda:corpus	1
Tceal1	c0.7	1	caput:corpus	1
Ring1	c0.6	1	corpus:cauda	1
Cebpz	c0.2	1	cauda:corpus	1
Pdcd7	c0.8	1	cauda:caput	1
Elf3	c0.6	1	corpus:caput	1
Zfp386	c0.2	1	cauda:corpus	1
Tfap4	c0.2	1	corpus:cauda	1
Basp1	c0.2	1	cauda:caput	1
Sox11	c0.2	1	corpus:cauda	1
Hoxa5	c0.7	1	caput:corpus	1
Egr4	c0.2	1	corpus:caput	1
Htatip2	c0.6	1	cauda:corpus	1
Ncor1	c0.2	1	cauda:corpus	1
Dbp	c0.2	1	cauda:caput	1
Acyp2	c0.2	1	cauda:caput	1
Uhrf2	c0.2	1	cauda:caput	1
Stat1	c0.2	1	cauda:corpus	1
Taf1b	c0.2	1	cauda:corpus	1
Nr1d1	c0.2	1	cauda:corpus	1
Zfp553	c0.2	1	corpus:caput	1
Cdkn2c	c0.8	1	cauda:caput	1
Lmo4	c0.5|c0.3	2	cauda:caput	1
Blzf1	c0.6	1	corpus:cauda	1
Zfp423	c0.6	1	corpus:cauda	1
Hoxa10	c0.7|c0.8|c0.2	3	cauda:corpus	1
Ldb2	c0.8	1	cauda:corpus	1
Cdkn2a	c0.2	1	cauda:caput	1
Bbx	c0.8	1	corpus:cauda	1
Hcls1	c0.8	1	cauda:corpus	1
Lef1	c0.8	1	caput:corpus	1
Klf13	c0.8|c0.2|c0.3	3	cauda:caput	1
Klf12	c0.6	1	corpus:cauda	1
Per1	c0.6	1	cauda:corpus	1
Hdac5	c0.6	1	cauda:caput	1
Klf16	c0.6	1	cauda:caput	1
Klf15	c0.6	1	cauda:corpus	1
Ruvbl2	c0.7	1	caput:corpus	1
Thrsp	c0.6	1	corpus:cauda	1
Hdac8	c0.2	1	cauda:corpus	1
Lmo2	c0.2	1	cauda:corpus	1
Gtf3c1	c0.2	1	cauda:corpus	1
Notch2	c0.6	1	cauda:corpus	1
Asxl1	c0.6	1	cauda:corpus	1
Foxm1	c0.8	1	cauda:caput	1
Bcor	c0.8|c0.6	2	cauda:corpus	1
Pdcd11	c0.2	1	cauda:caput	1
Nrip1	c0.6	1	corpus:cauda	1
Rara	c0.2	1	corpus:caput	1
E2f4	c0.6	1	corpus:cauda	1
E2f3	c0.8	1	cauda:caput	1
Rarg	c0.6	1	cauda:caput	1
Foxj1	c0.7	1	caput:corpus	1
Etv6	c0.8	1	cauda:corpus	1
Deaf1	c0.6	1	cauda:corpus	1
Rorc	c0.2	1	corpus:cauda	1
Rora	c0.8	1	cauda:corpus	1
Dek	c0.8	1	cauda:caput	1
Ikbkg	c0.6	1	corpus:cauda	1
Zfp91	c0.8	1	cauda:corpus	1
Prrx1	c0.8|c0.1|c0.2|c0.5|c0.6	5	caput:corpus	1
Prrx2	c0.8	1	cauda:corpus	1
Arntl	c0.6	1	corpus:cauda	1
Ankrd6	c0.6	1	cauda:caput	1
Sox15	c0.2	1	corpus:caput	1
Ankrd1	c0.7	1	caput:cauda	1
Hlx	c0.8	1	cauda:corpus	1
Sec14l2	c0.2	1	corpus:caput	1
Creb5	c0.6	1	corpus:cauda	1
Creb1	c0.8	1	cauda:corpus	1
Zfp39	c0.6	1	cauda:corpus	1
Bcl3	c0.2	1	cauda:corpus	1
Egr3	c0.2	1	cauda:corpus	1
Tgfb1i1	c0.8|c0.2	2	cauda:corpus	1
Zfp617	c0.6	1	corpus:cauda	1
Tcf4	c0.8	1	cauda:corpus	1
Tcf7	c0.3	1	caput:cauda	1
Rbl2	c0.6	1	corpus:cauda	1
Zfp1	c0.6	1	corpus:caput	1
Nfil3	c0.2	1	cauda:corpus	1
Npas3	c0.6	1	corpus:cauda	1
Nr3c1	c0.8|c0.2	2	cauda:corpus	1
Zfp592	c0.2	1	cauda:corpus	1
Tle4	c0.8	1	cauda:caput	1
Mef2c	c0.8|c0.2|c0.6	3	cauda:corpus	1
Cbfb	c0.8	1	cauda:corpus	1
Polr3b	c0.2	1	corpus:cauda	1
Drap1	c0.2	1	corpus:caput	1
Arid4a	c0.2	1	cauda:corpus	1
Fank1	c0.7	1	caput:cauda	1
L3mbtl2	c0.2	1	corpus:cauda	1
Taf6	c0.2	1	cauda:corpus	1
Tcf19	c0.6	1	cauda:caput	1
Irf4	c0.6	1	cauda:corpus	1
Lrrc6	c0.7	1	caput:corpus	1
Maz	c0.8	1	cauda:caput	1
Nr2f1	c0.8	1	cauda:caput	1
Maff	c0.6	1	cauda:caput	1
Ets1	c0.8	1	cauda:caput	1
Mcm8	c0.6	1	corpus:caput	1
Rab8b	c0.8	1	cauda:corpus	1
Asb3	c0.6	1	corpus:cauda	1
Rbl1	c0.8	1	cauda:caput	1
Sncaip	c0.8	1	cauda:caput	1
Maml1	c0.6	1	cauda:corpus	1
Ppp1r1b	c0.7	1	caput:cauda	1
Polr2e	c0.2	1	cauda:corpus	1
Ash1l	c0.4	1	caput:corpus	1
Lhx6	c0.6	1	corpus:caput	1
Rnf14	c0.2	1	cauda:caput	1
Hmgb3	c0.8	1	corpus:cauda	1
Hmgb2	c0.8|c0.2	2	corpus:caput	1
Zfpm1	c0.6	1	cauda:corpus	1
Hlf	c0.3	1	cauda:caput	1
Zfp131	c0.2	1	cauda:caput	1
Gli2	c0.2	1	cauda:caput	1
Gli3	c0.8	1	cauda:caput	1
Ar	c0.4	1	caput:cauda	1
Rybp	c0.6	1	corpus:caput	1
Clock	c0.2	1	cauda:caput	1
C1d	c0.6	1	corpus:caput	1
Pawr	c0.6	1	corpus:cauda	1
Asb8	c0.2	1	corpus:cauda	1
Peg3	c0.2	1	cauda:corpus	1
